# Genetic screens reveal a central role for heme biosynthesis in artemisinin susceptibility

**DOI:** 10.1101/746974

**Authors:** Clare R. Harding, Saima M. Sidik, Boryana Petrova, Nina F. Gnädig, John Okombo, Kurt E. Ward, Benedikt M. Markus, David A. Fidock, Sebastian Lourido

## Abstract

Artemisinins have revolutionized the treatment of *Plasmodium falciparum* malaria, however, resistance threatens to undermine global control efforts. To explore artemisinin resistance in apicomplexan parasites broadly, we used genome-scale CRISPR screens recently developed for *Toxoplasma gondii* to discover sensitizing and desensitizing mutations. Using a sublethal concentration of dihydroartemisinin (DHA), we uncovered the putative porphyrin transporter Tmem14c whose disruption increases DHA susceptibility. Screens performed under high doses of DHA provided evidence that mitochondrial metabolism can modulate resistance. We show that disruption of a top candidate from the screens, the mitochondrial protease DegP2, lowered levels of free heme and decreased DHA susceptibility, without significantly altering fitness in culture. Deletion of the homologous gene in *P. falciparum, PfDegP*, similarly lowered heme levels and DHA susceptibility. These results expose the vulnerability of the heme biosynthetic pathway for genetic perturbations that can lead to survival in the presence of DHA. We go on to show that chemically reducing heme biosynthesis can decrease the sensitivity of both *T. gondii* and *P. falciparum* to DHA, suggesting guidelines for developing combination therapies.
