## Supplementary Table 1 for "Genetic screens reveal a central role for heme biosynthesis in artemisinin susceptibility"

### Sheet: Table S1
Supplementary Table 1
Strain	Compound	Pre-treatment	Compound treatment time (h)	Intra/extracellular	IC50 (nM)	95% CI	Figure
K13C627Y	DHA		5	Extracellular	498	321.2–628.3	1e
parental	DHA		5	Extracellular	70	49.58–99.08	1e, 2e, 4d
K13C627Y	DHA		1–6	Intracellular	1492	797.8–2059	1f
parental	DHA		1–6	Intracellular	548.5	372.3–772.6	1f, 2f
K13C627Y	DHA		24–29	Intracellular	1123	885.3–1802	1g
parental	DHA		24–29	Intracellular	539.6	450.1–708.7	1g, 2f
∆Tmem14c	DHA		5	Extracellular	36.9	27.44–49.37	2e
∆Tmem14c	DHA		1–6	Intracellular	168	99–330.5	2f
∆Tmem14c	DHA		24–29	Intracellular	77.4	66.79–89.32	2g
parental	DHA	2 h 500 µM NaFAc	5	Extracellular	271.3	174.7–417.5	3c
parental	DHA	2 h 10 mM SA	5	Extracellular	529.9	413.2–839.7	3d
parental	DHA	2 h 5 mM 2-DG	5	Extracellular	86.46	52.52–141.5	3e
parental	DHA	2 h vehicle	5	Extracellular	76.15	52.54–110.8	3c, 3d, 3e
parental	DHA	2 h 200 µM ALA	5	Extracellular	81.61	50.28–131.9	S3f
∆DegP2	DHA		5	Extracellular	357.8	259.7–487.8	4d
∆DegP2/DegP2-HA	DHA		5	Extracellular	104.7	95.46–207.3	4d
DegP2-Ty	DHA		5	Extracellular	63	43.07–91.95	4d
DegP2S569A-Ty	DHA		5	Extracellular	153.1	105.7–222.4	4d
ΔDegP2	TTFA		5	Extracellular	411	356–475	5c
∆DegP2/DegP2-HA	TTFA		5	Extracellular	264	223–316	5c
parental	TTFA		5	Extracellular	255	223–292	5c
ΔDegP2	ATQ		5	Extracellular	80	49.62–130.6	5d
parental	ATQ		5	Extracellular	69	43.32–112.1	5d
