## Supplementary Table 4 for "Genetic screens reveal a central role for heme biosynthesis in artemisinin susceptibility"

### Sheet: Table S4
Gene ID	Description	B1	B2	B3	Sum
TGGT1_290840	serine protease (DegP2)	1	1	1	3
TGGT1_244200	putative 2-oxoglutarate dehydrogenase e1 component, mitochondrial precursor	1	1	1	3
TGGT1_219550	dihydrolipoyllysine-residue succinyltransferase component of oxoglutarate dehydrogenase	1	1	1	3
TGGT1_206470	pyruvate dehydrogenase complex subunit PDH-E3II	1	1	1	3
TGGT1_251680	putative histamine-releasing factor	0	1	1	2
TGGT1_297080	pyridoxal kinase	1	0	1	2
TGGT1_272490	protoporphyrinogen oxidase	1	0	1	2
TGGT1_271410	hypothetical protein	1	0	1	2
TGGT1_321520	hypothetical protein	0	0	1	1
TGGT1_319920	2-oxo acid dehydrogenases acyltransferase (catalytic domain) domain-containing protein	0	0	1	1
TGGT1_318720	pyridoxal phosphate enzyme, YggS family protein	0	0	1	1
TGGT1_314430	serine/threonine specific protein phosphatase	0	0	1	1
TGGT1_314400	putative pyruvate dehydrogenase E1 component, beta subunit	0	0	1	1
TGGT1_314100	tetratricopeptide repeat-containing protein	0	0	1	1
TGGT1_313010	DEAD (Asp-Glu-Ala-Asp) box polypeptide DDX6	0	0	1	1
TGGT1_312940	hypothetical protein	0	0	1	1
TGGT1_309752	putative succinate-Coenzyme A ligase, beta subunit	0	0	1	1
TGGT1_293350	mitochondrial carrier superfamily protein	0	0	1	1
TGGT1_290600	succinyl-CoA-synthetase alpha SCSA	0	0	1	1
TGGT1_288830	NADH dehydrogenase (NDH2-II)	0	0	1	1
TGGT1_285150	hypothetical protein	0	0	1	1
TGGT1_282190	hydrolase, NUDIX family protein	0	0	1	1
TGGT1_275650	hypothetical protein	0	0	1	1
TGGT1_268890	citrate synthase I	0	0	1	1
TGGT1_267585	hypothetical protein	0	0	1	1
TGGT1_255310	zinc finger (CCCH type) motif-containing protein	0	0	1	1
TGGT1_255220	AP2 domain transcription factor AP2VIIb-3	0	0	1	1
TGGT1_254390	CRAL/TRIO domain-containing protein	0	0	1	1
TGGT1_254090	hypothetical protein	0	0	1	1
TGGT1_250700	hypothetical protein	0	0	1	1
TGGT1_247360	PAP2 superfamily protein	0	0	1	1
TGGT1_242610	WD domain, G-beta repeat-containing protein	0	0	1	1
TGGT1_239490	dehydrogenase E1 component family protein	0	0	1	1
TGGT1_236000	putative ferredoxin	0	0	1	1
TGGT1_235880	brain protein 44 family protein	0	0	1	1
TGGT1_234510	ankyrin repeat-containing protein	0	0	1	1
TGGT1_230430	putative vesicle-associated membrane protein	0	0	1	1
TGGT1_230410	peroxiredoxin PRX3	0	0	1	1
TGGT1_227948	peptidase M16 inactive domain-containing protein	0	0	1	1
TGGT1_227560	putative IWS1 transcription factor	0	0	1	1
TGGT1_225555	hypothetical protein	0	0	1	1
TGGT1_225090	hypothetical protein	0	0	1	1
TGGT1_223490	hypothetical protein	0	0	1	1
TGGT1_222290	LSM domain-containing protein	0	0	1	1
TGGT1_221970	hypothetical protein	0	0	1	1
TGGT1_216050	tetratricopeptide repeat-containing protein	0	0	1	1
TGGT1_215220	hypothetical protein	0	0	1	1
TGGT1_214835	hypothetical protein	0	0	1	1
TGGT1_210408	HMG (high mobility group) box domain-containing protein	0	0	1	1
TGGT1_209720	hypothetical protein	0	0	1	1
TGGT1_205380	fructose-bisphospatase I	0	0	1	1
TGGT1_204370	WD-40 repeat protein	0	0	1	1
TGGT1_202900	zinc finger (CCCH type) motif-containing protein	0	0	1	1
TGGT1_200370	prenyltransferase and squalene oxidase repeat-containing protein	0	0	1	1
TGGT1_232510	hypothetical protein	0	1	0	1
TGGT1_226825	protein phosphatase inhibitor protein	0	1	0	1
TGGT1_314460	hypothetical protein	1	0	0	1
TGGT1_309140	transducin beta-like protein TBL1	1	0	0	1
TGGT1_271420	porphobilinogen deaminase	1	0	0	1
TGGT1_269800	putative glutamine-dependent NAD(+) synthetase protein	1	0	0	1
TGGT1_267480	putative tRNA (guanine(26)-N(2))-dimethyltransferase	1	0	0	1
TGGT1_257700	hypothetical protein	1	0	0	1
TGGT1_249560	DNA-directed RNA polymerase alpha chain rpoA	1	0	0	1
TGGT1_247700	AP2 domain transcription factor AP2XII-4	1	0	0	1
TGGT1_239885	hypothetical protein	1	0	0	1
TGGT1_230220	hypothetical protein	1	0	0	1
TGGT1_228100	hypothetical protein	1	0	0	1
TGGT1_226400	lipoic acid synthase LIPA	1	0	0	1
TGGT1_220140	EF hand domain-containing protein	1	0	0	1
TGGT1_213570	hypothetical protein	1	0	0	1
TGGT1_208420	Sodium:neurotransmitter symporter family protein	1	0	0	1
TGGT1_204380	hypothetical protein	1	0	0	1
TGGT1_288700	RecF/RecN/SMC N terminal domain-containing protein	1	0	0	1
