## Supplementary Table 6 for "Genetic screens reveal a central role for heme biosynthesis in artemisinin susceptibility"

### Sheet: Table S6
	Total Cmpd	Hits	Raw p value	-log(p)	Holm adjust	FDR	Impact
Alanine, aspartate and glutamate metabolism	12	6	0.00026789	8.2249	0.0075009	0.0075009	0.85185
Citrate cycle (TCA cycle)	20	7	0.0074721	4.8966	0.20922	0.070083	0.30607
Glutathione metabolism	21	2	0.0096666	4.6391	0.261	0.070083	0.20313
Porphyrin and chlorophyll metabolism	17	2	0.0096666	4.6391	0.261	0.070083	0
