## Supplementary Table 9 for "Genetic screens reveal a central role for heme biosynthesis in artemisinin susceptibility"

### Sheet: Primers used for T. gondii
Primer ID	Nucleotide sequence (5’-3’)	Description	Lab ID
P1	tggggatgtcaagttGTTGCTCCTCTCACCACTCCGgttttagagctagaa	K13 mutagenesis guide (F)	oSS366
P2	ttctagctctaaaacCGGAGTGGTGAGAGGAGCAACaacttgacatcccca	K13 mutagenesis guide (R)	oSS367
P3	CAGGTTGCTCCTCTCACCACTCCGCGATCGAGTGCAATGTACTGCGTTCGAGgtgagaaagaggggaaacgctctgggtg	K13 repair (F)	oSS368
P4	cacccagagcgtttcccctctttctcacCTCGAACGCAGTACATTGCACTCGATCGCGGAGTGGTGAGAGGAGCAACCTG	K13 repair (R)	oSS369
P5	CACCTGCGGAACGTTCATG	K13 screen (F)	oSS370
P6	gtgtgcaagcacagagcac	K13 screen (R)	oSS371
P7	tggggatgtcaagttgcagtccccagcatggtcgggttttagagctagaa	DegP2 5'-GA (F)	oSS302
P8	ttctagctctaaaacccgaccatgctggggactgcaacttgacatcccca	DegP2 5'-GA (R)	oSS303
P9	tggggatgtcaagttGcgctcacaagacctcgctgggttttagagctagaa	DegP2 3'-GA (F)	oSS304
P10	ttctagctctaaaacccagcgaggtcttgtgagcgCaacttgacatcccca	DegP2 3'-GA (R)	oSS305
P11	gaatacttcggacgcgaaaaacgcgagcgcagtccccagcATGGTGAGCAAGGGCGAGGAG	DegP2-YFP (F)	oSS308
P12	cgcgtttcttgtttctttctcttttcgttctccgcgtcgcTTACTTGTACAGCTCGTCCATG	DegP2-YFP (R)	oSS309
P13	ctctggaaacgcgtcgcttcac	DegP2 seq (F)	CH72
P14	cgccttctctctgttcctttccgtac	DegP2 seq (R)	CH73
P15	gaagcagcacgcgatccactccccTaccagcgaggtcttgGAGGTCCACACGAACCAGGACCCGCTCGATtgagcgacgcggagaacgaaaagagaaaga	DegP2-Ty-Tag (F)	oSS348
P16	tctttctcttttcgttctccgcgtcgctcaATCGAGCGGGTCCTGGTTCGTGTGGACCTCcaagacctcgctggtAggggagtggatcgcgtgctgcttc	DegP2-Ty-Tag (R)	oSS349
P17	gcatgcaTATGGTCGGCGGCGTCTGTTCTCCTTTTGCGGTCGCAG	DegP2 for complementation (F)	oSS377
P18	GCttaATTAATCAATCGAGCGGGTCCTGGTTCGTGTGGACCTCCAAGACCTCGCTGGTGGGGG	DegP2 for complementation (R)	oSS378
P19	GAACAGACGCCGCCGACCATTTTAGATCTAAAAGGGAATTC	pDsRed (F)	oSS409
P20	CCCCCACCAGCGAGGTCTTGTACCCATACGATGTTCCTGACTATGCGTGACTTAAGTAAACAGAACGCTAACC	pDsRed (R)	oSS410
P21	GTAAATGGGGATGTCAAGTTGCCATTAATCCTGGCAACAGgttttagagctagaaatagc	DegP2-S569A-GA (F)	oSS428
P22	gctatttctagctctaaaacCTGTTGCCAGGATTAATGGCAACTTGACATCCCCATTTAC	DegP2-S569-GA (R)	oSS429
P23	CCTGTGCGTGCAGATCGACGCGGCCATTAATCCTGGAAATGCTGGAGGTCCTGCGTTGAAGGACGGCCGAGTTGTCGGCG	DegP2-S569A-repair (F)	oSS427
P24	CGCCGACAACTCGGCCGTCCTTCAACGCAGGACCTCCAGCATTTCCAGGATTAATGGCCGCGTCGATCTGCACGCACAGG	DegP2-S569A-repair (R)	oSS427
P25	gacgcgtttccttgtctctc	DegP2-S569A-seq (F)	oSS434
P26	gccacacagagctattctgc	DegP2-S569A-seq (R)	oSS435
P27	TGGGGATGTCAAGTTtcggattgctatctgaccaaGTTTTAGAGCTAGAA	Tm14c sgRNA 5' (F)	CH166
P28	TTCTAGCTCTAAAACTtggtcagatagcaatccgaAACTTGACATCCCCA	Tm14c sgRNA 5' (R)	CH167
P29	TGGGGATGTCAAGTTacgtctgatgccaaggcgatGTTTTAGAGCTAGAA	Tm14c sgRNA 3' (F)	CH168
P30	TTCTAGCTCTAAAACatcgccttggcatcagacgtAACTTGACATCCCCA	Tm14c sgRNA 3' (R)	CH169
P31	cgttctaacttggattcttgtgctctttgttgtcggattgAAGCTTTTACATCCGTTGCC	replacing Tm14c with mNeon cassete (F)	CH164
P32	gttttccctgtaaagtttcacgcctgtcttgcccttgtgtCGTCGACCGTCCAGACAATT	replacing Tm14c with mNeon cassete (R)	CH165
P33	cgaccgtctgcctccaaggc	Testing for integrtion of mNeon cassette in dTM14c (F)	CH175
P34	CACGACAGTGAAACGCGGAAGGG	Testing for integrtion of mNeon cassette in dTM14c (R)	CH176
P35	cctctcatctcacgccagtgcgttc	Testing for integrtion of mNeon cassette in dTM14c (R)	CH193
P36	gttttttgacgagtatgcaTtATGGGACTTCATCACTTGGCAG	Testing for integrtion of mNeon cassette in dTM14c (F)	CH197
P37	gcagtttgaagatggtgcctc	Testing for integrtion of mNeon cassette in dTM14c (F)	BM153
P38	CCAGTCTTTGAAGCTGCACGC	Testing for integrtion of mNeon cassette in dTM14c (R)	BM185
P39	agcacaacggtgattaATTAATAatcgagcgggtcctggttcgtgtggacctcCATGTTGTCCTTGAACTGCA	Amplifing tmem14c with Ty tag (R)	CH208
P40	CAAGCAGAAGACGGCATACGAGATNNNNNNGATTTTCAAATGGCGACCTGC	Used to amplify the sgRNA library for sequencing (Ns denote the sample barcode) (R)
P41	AATGATACGGCGACCACCGAGATCTACACgaatgacacacaggaactacgcg	Used to amplify the sgRNA library for sequencing (F)	ss249
P42	cggtgccactttttcaagttgataacggactagccttattttaacttgctatttctagctctaaaac	Illumina Sequencing primer	DH60
P43	GCGCGACAGAAAGCCCCTTCGAAGAGCGCACAGGGAGGAAGCAGGCCTCTGCAGGTCGCCATTTGAAAATC	Illumina Indexing primer	DH62
P44	CGAGGAGCTGTTCACCGGGGTGGTGCCCATCCTGGTCGAGTAATAGTGACTAGACGGCGACGTAAACGGCCACAAGTTCAGCGTGTCCG	YFP KO repair oligo (F)	oSS432
P45	CGGACACGCTGAACTTGTGGCCGTTTACGTCGCCGTCTAGTCACTATTACTCGACCAGGATGGGCACCACCCCGGTGAACAGCTCCTCG	YFP KO repair oligo (R)	oSS433
P46	tggggatgtcaagttGGTGCCCATCCTGGTCGAGCgttttagagctagaa	YFP KO guide in pU6-Universal (F)	oSS430
P47	ttctagctctaaaacGCTCGACCAGGATGGGCACCaacttgacatcccca	YFP-KO-GA-R	oSS431

### Sheet: Primers used for P. falciparum
Primer ID	Nucleotide sequence (5’-3’)	Description	Lab ID
p1	GTAAGTAGAATAGACGTGCAG	Exon 5 sequencing and screening	p7570
p2	TTCGTTTGTCCCAATTATGTTG		p7571
p3	AGTCAAGTACGAACCTCTGG		p7572
p4	CACTCGTAATAATGTTTGAGTTC		p7573
p5	CCAGAGGTTCGTACTTGACT		p7574
p6	GAACTCAAACATTATTACGAGTG		p7575
p7	GTCTAATGGGAGAGTCTTGC	Exon 2 sequening and screening	p7576
p8	GATGACCCTCAATAATAAACCC		p7577
p9	AAGGTTAGGTTCTGTTATATCC		p7578
p10	AAACATATCTTTGAGTCGTACC		p7579
p11	TAAGTATATAATATTAACTATCGGTTATCCAGCGG	gRNA1	p7628
p12	GCATAGCTCTTAAACCCGCTGGATAACCGATAGTT		p7629
p13	TAAGTATATAATATTGATAAGTTAAGTGTAACAGA	gRNA2	p7630
p14	GCATAGCTCTTAAACTCTGTTACACTTAACTTATC		p7631
p15	AGAGGTACCGAGCTCGaattcAGGAATATTTCCTACACTCATC	cloning gBlock of PfDegP with EcoRI and AatII	p7626
p16	CGAAAAGTGCCACCTGacgtcCGTAATAATGTTTGAGTTCAAAATATATG		p7627
